# Comparative analysis of wild type accessions reveals novel determinants of Arabidopsis seed longevity

**DOI:** 10.1101/2021.09.13.460022

**Authors:** Regina Niñoles, Dolores Planes, Paloma Arjona, Carmen Ruiz-Pastor, Rubén Chazarra, Joan Renard, Eduardo Bueso, Javier Forment, Ramón Serrano, Ilse Kranner, Thomas Roach, José Gadea

**Affiliations:** Instituto de Biología Molecular y Celular de Plantas (IBMCP), Universitat Politècnica de València (UPV)-Consejo Superior de Investigaciones Científicas (CSIC), Ciudad Politécnica de la Innovación (CPI), Ed. 8E, C/Ingeniero Fausto Elio s/n, 46022, Valencia, Spain.; Department of Botany and Center for Molecular Biosciences Innsbruck (CMBI), University of Innsbruck, Innsbruck, Austria.

**Keywords:** Seed, longevity, transcriptomics, natural variation, Arabidopsis, glutathione

## Abstract

Understanding the genetic factors involved in seed longevity is of paramount importance in agricultural and ecological contexts. The polygenic nature of this trait suggests that many of them remain undiscovered. Here, we exploited the contrasting seed longevity found amongst wild type Arabidopsis thaliana accessions to further understand this phenomenon. Concentrations of the antioxidant glutathione were consistently higher in longer-lived than shorter-lived accessions, supporting that redox poise plays a prominent role in seed longevity. However, high seed permeability, normally associated with shorter longevity, is also present in accessions with longer seed longevity. Transcriptome analysis indicated that the detrimental effect on longevity caused by seed coat permeability may be counterbalanced by higher levels of specific mRNAs stored in dry seed, particularly those of heat-shock proteins. Indeed, reverse genetics demonstrated that heat-shock factors HSF1A and 1B contributed to longevity. Furthermore, loss-of-function mutants of RNA-binding proteins, such as the stress-granule zinc-finger protein TZF9, or the spliceosome subunits MOS4 or MAC3A/MAC3B, extended seed longevity, positioning RNA as a novel player in the regulation of seed viability. mRNAs of proteins with putative relevance to longevity were also abundant in shorter-lived accessions, reinforcing the idea that resistance to ageing is determined by multiple factors.
