## Supplemental table 2 for "Comparative analysis of wild type accessions reveals novel determinants of Arabidopsis seed longevity"

### Sheet: Hoja1
Sample	Mapped Reads
UNKW06.1	23845632
UNKW06.2	24101052
UNKW06.3	24055335
Bor-4.1	21881381
Bor-4.2	21003861
CAM16.1	21608324
CAM16.2	21448665
Chat-1.1	21588605
Chat-1.2	21626976
Col-0.1	23029822
Col-0.2	21799833
Da-0.1	21070009
Da-0.2	22896242
Da-0.3	19043659
Fi-1.1	21334750
Fi-1.2	21028173
Kelsherbach-4.1	21553709
Kelsherbach-4.2	21531671
Ors-1.1	21826280
Ors-1.2	23379623
PAR-4.1	24107043
PAR-4.2	22020572
PAR-4.3	24006081
Pro-0.1	23784615
Pro-0.2	23501702
Pro-0.3	20722438
Ren-1.1	21360599
Ren-1.2	21363625
TDr-3.1	21351076
TDr-3.2	21278360
