## Supplemental table 3 for "Comparative analysis of wild type accessions reveals novel determinants of Arabidopsis seed longevity"

### Sheet: diff1
ID	Da0_log2FC	Chat.1_log2FC	Fi.1_log2FC	Kelsherbach.4_log2FC	Pro-0_log2FC	TDr.3_log2FC	264_log2FC	CAM61_log2FC	Ors1_log2FC	Bor.4_log2FC	PAR-4_log2FC	Ren.1_log2FC
AT1G09200	1.18886	0.982213	0.800314				-1.34271			-1.22356	-1.02072
AT1G09530						0.849223	-0.470887	-0.942262	-1.21843	-1.06292	-0.494321	-0.789661
AT1G10040		0.820975							-1.49423	-1.28426
AT1G12000		1.11893	1.25611		0.924254				-0.936177
AT1G14360	0.999213								-1.5724
AT1G14600		1.36367					-0.808647			-2.49847
AT1G29530	1.86817			1.56957			-1.589
AT1G32690			1.41946				-1.57884
AT1G32928		1.16767					-1.52957		-1.192		-1.69904
AT1G45110						0.999467				-1.10638
AT1G48745	1.08298										-1.67112
AT1G49500		2.80142					-1.83646
AT1G49560	1.09127	0.847922	1.35575		0.897712		-0.598086		-0.894178
AT1G59970						1.49147			-2.08595
AT1G60960	0.938331									-2.01887
AT1G74088	1.19112		1.76619				-0.915267			-2.3087
AT1G75080	0.917272		1.11774	0.862887					-1.28857	-1.44898
AT1G75270			1.33982				-0.809172				-0.800116
AT1G78550						0.94371	-0.432258
AT1G80060					0.714529				-1.05863
AT2G01150	1.24631						-1.33126			-2.53877
AT2G01640					0.761258		-0.652407
AT2G02840	1.68071								-2.40433
AT2G05632			1.01427				-2.09012		-2.52511	-2.58469
AT2G13420	0.771857					0.711486	-0.90366
AT2G20440					0.963494			-1.25736
AT2G21780					0.73024		-0.989196
AT2G24150	0.794608	1.09767			1.42765			-2.12332
AT2G24640					0.716134				-1.41284
AT2G29490		1.06763		1.78929				-2.06301
AT2G30970		0.847859	0.871232				-0.512463		-0.598367	-2.43555
AT2G34460			1.34429									-0.701247
AT2G35343	0.781274	1.08185										-2.30058
AT2G38780					1.01516					-1.08172
AT2G39660		0.71					-0.739168
AT2G48120						0.799083	-0.488992	-0.566418	-0.737634	-1.20532
AT3G02050		1.57087							-1.18563	-2.02221
AT3G02510	0.977276								-1.48985		-0.932591
AT3G07150	1.62643								-2.11567
AT3G09230	0.845138		0.849649							-2.14341
AT3G17185		0.76035					-1.09548
AT3G18850	1.6226				0.828044	0.888231		-1.39132			-0.768942
AT3G21465			1.64407				-1.2602			-2.56179
AT3G25400				1.49462			-2.46559
AT3G29776						0.732656		-8.32578	-8.08285	-2.0729
AT3G45210		1.41307					-1.12788
AT3G47820	0.837091									-1.67245
AT3G52870	0.935589		1.05045						-1.22835	-1.41233
AT3G54160			1.18377				-1.12253
AT3G55690	0.834145						-0.754055	-1.05154	-2.37021	-1.56543
AT3G58490	0.814126								-0.707541	-0.807952
AT3G58790	1.08709	0.822373					-0.763696			-1.06536
AT3G60310	0.78436								-1.43788
AT3G60520	0.853398	2.14037	0.849078	0.962488						-1.21554
AT3G60980		1.35598			1.0702	2.08141				-7.8393		-8.13024
AT3G63290			0.840272			0.912158				-3.13117
AT4G01250	0.84288						-1.04336				-1.22614
AT4G08150	0.91061	1.50888	0.901477				-0.494042	-0.769586		-2.39609
AT4G14960			1.51476						-2.25641
AT4G15540	0.985786	0.854901							-1.2718
AT4G15560	1.76256	2.34834	1.14739		0.894864				-3.21912	-1.69044
AT4G16570					1.04594				-3.43944	-1.70273
AT4G18570			0.760737	0.817942			-0.628337				-0.643851
AT4G19550		1.78706			1.90845		-2.09007
AT4G20780		1.75571								-2.00713
AT4G21610					1.05249					-0.603101
AT4G22390	1.12095	1.43212				1.66111	-3.35914	-7.49804
AT4G24890	1.0256	1.65356	1.13784				-1.64916			-1.40181	-2.37921
AT4G25707	0.743095				0.978496				-1.41007
AT4G28070						0.884946			-1.31284	-1.99728
AT4G33280					0.993627				-1.25564
AT4G33950				1.27059						-1.41681
AT4G33960			0.888151			0.995903			-1.5209		-1.0951
AT4G34200			0.7719				-0.432453		-1.31975	-2.1873	-0.268176
AT4G35640	0.938021		1.51478	1.14333					-2.00591
AT4G39500			1.63366						-1.68505	-1.92841	-1.22929
AT5G01800	0.796008						-1.84133		-1.29951		-1.84392
AT5G03090	1.4648						-5.51181	-1.58734
AT5G04880	0.947896									-0.870105	-0.52279
AT5G05640	0.875265						-0.74415		-0.872391	-2.07679	-0.692146
AT5G07460		0.933598	0.788355							-1.58914
AT5G07790	1.33252					0.97874				-1.25661
AT5G07870		2.06824	1.61175						-1.67907	-1.99349
AT5G18310	0.829576			0.800874		0.902971	-1.64066	-2.18568	-1.88778	-1.22076
AT5G19980	0.824697	0.74925							-1.5159
AT5G21070			0.762033					-2.02934			-1.96109	-1.30789
AT5G22700	0.717735					0.906507			-1.35274
AT5G23155	0.741731								-1.476
AT5G24470	1.40207							-1.48058	-2.07663	-1.57877
AT5G40080			1.14026				-1.31454				-1.19738	-1.19457
AT5G41080	0.706761				0.98148					-1.29266	-1.40593
AT5G41400		1.30963					-1.11657
AT5G42750	0.799114						-0.680824		-0.977667	-1.56325
AT5G45780	0.85694						-1.50793	-2.0888				-1.37488
AT5G47160						0.900157	-0.657379				-1.09512
AT5G47445	1.23006	1.42294		1.43003			-5.88642	-6.13213		-7.30613		-6.15657
AT5G50340	0.900052					0.749515			-0.736795
AT5G52020		1.4276					-2.56791
AT5G53750		0.797522					-1.14208		-2.5483		-1.63458	-1.63362
AT5G54630				1.01004			-0.939084	-1.78697		-2.39844
AT5G57100	0.999007								-0.595671	-1.02872
AT5G58960						1.8065	-1.07034		-2.73179	-1.89887		-2.16885
AT5G60615					1.33336			-3.5383
AT5G61600	1.30066	1.33446							-0.524586		-0.342763
ATCG00190					1.13085				-1.21644
ATCG01050					0.810662		-1.27063		-1.66331	-1.79008	-1.00346
ATMG00060					0.81839		-1.26192	-1.40909	-1.19069		-2.04856
ATMG01120	1.06937						-0.742113	-1.21956
ATMG01130	1.46914							-1.14492

### Sheet: diff4
ID	Da0_log2FC	Chat.1_log2FC	Fi.1_log2FC	Kelsherbach.4_log2FC	Pro-0_log2FC	TDr.3_log2FC	264_log2FC	CAM61_log2FC	Ors1_log2FC	Bor.4_log2FC	PAR-4_log2FC	Ren.1_log2FC
AT1G01220	0.564297								-1.17821
AT1G01290	0.573434						-1.17472		-0.997665
AT1G03740	0.881264	0.648553	0.676939							-0.741577
AT1G06200		0.248069	0.273437		0.472021					-0.774718
AT1G06840	0.547204				0.563748				-1.09405
AT1G09200	1.18886	0.982213	0.800314				-1.34271			-1.22356	-1.02072
AT1G09210					0.456518						-0.701386
AT1G10040		0.820975							-1.49423	-1.28426
AT1G10130	0.498643								-1.67507	-1.54274
AT1G12000		1.11893	1.25611		0.924254				-0.936177
AT1G12430		0.629871								-0.761202
AT1G14360	0.999213								-1.5724
AT1G14600		1.36367					-0.808647			-2.49847
AT1G17940					0.637034		-0.812009
AT1G29530	1.86817			1.56957			-1.589
AT1G32690			1.41946				-1.57884
AT1G32928		1.16767					-1.52957		-1.192		-1.69904
AT1G45110						0.999467				-1.10638
AT1G48430	0.578377							-0.809984	-1.11407	-1.26038
AT1G48745	1.08298										-1.67112
AT1G49500		2.80142					-1.83646
AT1G51700		0.49672		0.689033		0.701593			-0.851642
AT1G53800					0.643204				-1.1544
AT1G56050	0.608176		0.788847							-0.835769
AT1G58210	0.655888									-1.00017
AT1G59970						1.49147			-2.08595
AT1G60960	0.938331									-2.01887
AT1G60990	0.631127									-1.13977
AT1G62020	0.464153									-0.702088
AT1G63690	0.510783								-1.03361	-0.871631
AT1G64330	0.495557	0.320681		0.255357	0.342042						-1.00569
AT1G65032	0.55107	1.02811							-0.817047	-0.999534
AT1G68500	0.90978				0.484189		-1.02384
AT1G70650	0.675702									-0.964323	-0.710837
AT1G72300	0.680666							-0.925964	-0.80663	-1.38964
AT1G74088	1.19112		1.76619				-0.915267			-2.3087
AT1G74470						0.699431			-1.05012		-0.820442	-0.98697
AT1G75080	0.917272		1.11774	0.862887					-1.28857	-1.44898
AT1G75270			1.33982				-0.809172				-0.800116
AT1G76720	1.88281				0.611975	0.632		-0.974148	-2.04594	-1.10955
AT1G77850	1.16208				0.573657				-0.973356	-0.914875
AT1G78300		0.622877					-0.836698		-0.968951
AT1G79470		0.486851	0.554238							-0.793401
AT1G80060					0.714529				-1.05863
AT2G01150	1.24631						-1.33126			-2.53877
AT2G01830						0.637483					-0.735747
AT2G02840	1.68071								-2.40433
AT2G05632			1.01427				-2.09012		-2.52511	-2.58469
AT2G13420	0.771857					0.711486	-0.90366
AT2G20190	0.676906					0.659173		-0.839464	-1.86995	-1.93082
AT2G20440					0.963494			-1.25736
AT2G21780					0.73024		-0.989196
AT2G22400	0.403109				0.624699				-0.805068	-1.11883
AT2G24150	0.794608	1.09767			1.42765			-2.12332
AT2G24640					0.716134				-1.41284
AT2G27230	0.557271	0.682854						-0.918805	-1.19854	-1.32279
AT2G28600	0.618406				0.343779				-0.710468	-1.25205
AT2G29490		1.06763		1.78929				-2.06301
AT2G31070		0.698331							-0.923987	-1.41007		-1.05892
AT2G33680	0.682713							-0.746899
AT2G34460			1.34429									-0.701247
AT2G35343	0.781274	1.08185										-2.30058
AT2G38780					1.01516					-1.08172
AT2G39550					0.490007				-0.91873
AT2G39660		0.71					-0.739168
AT2G40090					0.305328				-0.718682
AT2G43110	0.619175			0.83493			-1.71906				-0.793992
AT3G02050		1.57087							-1.18563	-2.02221
AT3G02510	0.977276								-1.48985		-0.932591
AT3G06210	0.39235									-0.71036
AT3G06650	0.794949	1.00715	0.666522	0.722514						-1.01867
AT3G07150	1.62643								-2.11567
AT3G08620	0.458999								-0.867247
AT3G09230	0.845138		0.849649							-2.14341
AT3G10540					0.531207				-0.766251
AT3G13180	0.423323									-0.822314
AT3G13360	0.589252				0.364275					-0.824852
AT3G14940			0.667536			1.84887			-0.966725	-0.954413
AT3G17185		0.76035					-1.09548
AT3G18850	1.6226				0.828044	0.888231		-1.39132			-0.768942
AT3G21280			0.437343							-3.98096
AT3G21465			1.64407				-1.2602			-2.56179
AT3G24320						0.61032				-0.817889
AT3G25400				1.49462			-2.46559
AT3G26850					0.574964					-0.891859
AT3G27180	0.507357				0.548668					-0.94712
AT3G29776						0.732656		-8.32578	-8.08285	-2.0729
AT3G45210		1.41307					-1.12788
AT3G47820	0.837091									-1.67245
AT3G48710			0.363495	0.369176								-0.785903
AT3G49140	0.580833									-1.24906
AT3G51870					0.473781				-0.850855
AT3G52870	0.935589		1.05045						-1.22835	-1.41233
AT3G53410			0.551117									-0.830564
AT3G54160			1.18377				-1.12253
AT3G55690	0.834145						-0.754055	-1.05154	-2.37021	-1.56543
AT3G58490	0.814126								-0.707541	-0.807952
AT3G58640	0.405301									-1.25393
AT3G58790	1.08709	0.822373					-0.763696			-1.06536
AT3G60310	0.78436								-1.43788
AT3G60520	0.853398	2.14037	0.849078	0.962488						-1.21554
AT3G60980		1.35598			1.0702	2.08141				-7.8393		-8.13024
AT3G61150		0.697742	0.584614	0.422682					-0.943149
AT3G63180	0.574146							-0.952967	-1.10241	-0.96576
AT3G63290			0.840272			0.912158				-3.13117
AT4G00040					0.599536				-1.26533
AT4G00570	0.561226								-0.884356	-1.15491
AT4G01250	0.84288						-1.04336				-1.22614
AT4G02610				0.68711					-0.949669	-0.899206
AT4G14820	0.630367					0.692405		-0.971461			-0.91144
AT4G14960			1.51476						-2.25641
AT4G15540	0.985786	0.854901							-1.2718
AT4G15550	0.991	2.46006	1.89804	0.27539	0.843464	1.11476	-1.65184	-1.80015	-2.09452	-1.46154	-1.39064
AT4G15560	1.76256	2.34834	1.14739		0.894864				-3.21912	-1.69044
AT4G16570					1.04594				-3.43944	-1.70273
AT4G17730	0.27551	0.487275	0.332659					-0.726001	-0.916172	-1.01709
AT4G19550		1.78706			1.90845		-2.09007
AT4G20780		1.75571								-2.00713
AT4G22280	0.657604		0.980846					-1.40561
AT4G22390	1.12095	1.43212				1.66111	-3.35914	-7.49804
AT4G24460					0.575225					-1.92477
AT4G24890	1.0256	1.65356	1.13784				-1.64916			-1.40181	-2.37921
AT4G25707	0.743095				0.978496				-1.41007
AT4G26130	0.653797		0.905464				-1.45889		-1.58685	-1.97659
AT4G28070						0.884946			-1.31284	-1.99728
AT4G30470			0.522087	0.61468						-1.0143		-0.764404
AT4G30530		0.528965	0.762951			0.552429	-0.936692
AT4G32030	0.557188	0.659975							-0.802958	-0.830762
AT4G33280					0.993627				-1.25564
AT4G33380	0.576461							-1.05893	-0.707404	-0.928759		-0.867903
AT4G33950				1.27059						-1.41681
AT4G33960			0.888151			0.995903			-1.5209		-1.0951
AT4G35550	0.501507									-1.2835
AT4G35640	0.938021		1.51478	1.14333					-2.00591
AT4G36250						0.590015						-1.20046
AT4G39500			1.63366						-1.68505	-1.92841	-1.22929
AT4G39560	0.551717		0.594919	1.47484	1.26097				-6.39112
AT5G01800	0.796008						-1.84133		-1.29951		-1.84392
AT5G03090	1.4648						-5.51181	-1.58734
AT5G03230		1.94566	0.710097		0.552457					-0.915078	-0.793389
AT5G05130					0.483161	0.710522			-0.906665
AT5G07460		0.933598	0.788355							-1.58914
AT5G07790	1.33252					0.97874				-1.25661
AT5G07870		2.06824	1.61175						-1.67907	-1.99349
AT5G11800	0.690362								-1.49321	-2.20854
AT5G15240	0.382572	0.602283								-0.922417
AT5G16560		0.62992							-1.25638			-0.800441
AT5G18310	0.829576			0.800874		0.902971	-1.64066	-2.18568	-1.88778	-1.22076
AT5G19390	0.589212					0.80995			-0.958796
AT5G19490			0.564241				-0.709831
AT5G19980	0.824697	0.74925							-1.5159
AT5G21070			0.762033					-2.02934			-1.96109	-1.30789
AT5G22700	0.717735					0.906507			-1.35274
AT5G22740	0.80742	0.919669		0.707973	0.477225					-1.60533
AT5G23155	0.741731								-1.476
AT5G24470	1.40207							-1.48058	-2.07663	-1.57877
AT5G32450			1.00209			0.625733			-0.780866
AT5G40080			1.14026				-1.31454				-1.19738	-1.19457
AT5G41080	0.706761				0.98148					-1.29266	-1.40593
AT5G41400		1.30963					-1.11657
AT5G45780	0.85694						-1.50793	-2.0888				-1.37488
AT5G46340	0.491587	0.516619							-0.784229
AT5G47445	1.23006	1.42294		1.43003			-5.88642	-6.13213		-7.30613		-6.15657
AT5G49000	0.692123						-0.777971
AT5G50000	0.906002	0.619469			0.498544					-0.911288		-1.34522
AT5G50340	0.900052					0.749515			-0.736795
AT5G52020		1.4276					-2.56791
AT5G53750		0.797522					-1.14208		-2.5483		-1.63458	-1.63362
AT5G54630				1.01004			-0.939084	-1.78697		-2.39844
AT5G58960						1.8065	-1.07034		-2.73179	-1.89887		-2.16885
AT5G60190	0.459707							-0.90653	-0.776677		-0.757692
AT5G60570	0.542352								-1.09708
AT5G60615					1.33336			-3.5383
AT5G66910	0.66811					1.36336			-1.69604	-1.11713
ATCG00190					1.13085				-1.21644
ATCG01050					0.810662		-1.27063		-1.66331	-1.79008	-1.00346
ATMG00060					0.81839		-1.26192	-1.40909	-1.19069		-2.04856
ATMG01120	1.06937						-0.742113	-1.21956
ATMG01130	1.46914							-1.14492
