## Supplemental table 5 for "Comparative analysis of wild type accessions reveals novel determinants of Arabidopsis seed longevity"

### Sheet: clusters 1 and 2
GO_acc	term_type	Term	pvalue	FDR
GO:0009408	P	response to heat	1.1e-18	3.6e-15
GO:0010035	P	response to inorganic substance	2.7e-16	4.2e-13
GO:0042221	P	response to chemical	7.4e-16	7.8e-13
GO:0009266	P	response to temperature stimulus	2e-15	1.6e-12
GO:0009628	P	response to abiotic stimulus	7.4e-14	4.6e-11
GO:0050896	P	response to stimulus	5.2e-12	2.7e-09
GO:0016071	P	mRNA metabolic process	8.7e-12	3.9e-09
GO:0046686	P	response to cadmium ion	9e-11	3.5e-08
GO:0006397	P	mRNA processing	1.4e-10	4.8e-08
GO:0042542	P	response to hydrogen peroxide	1.5e-10	4.8e-08
GO:0009987	P	cellular process	1.7e-10	4.8e-08
GO:0006396	P	RNA processing	3.1e-10	8.2e-08
GO:0009791	P	post-embryonic development	1e-09	2.5e-07
GO:0010038	P	response to metal ion	1.5e-09	3.4e-07
GO:0006725	P	cellular aromatic compound metabolic process	4.8e-09	1e-06
GO:0044237	P	cellular metabolic process	5.4e-09	1.1e-06
GO:0044707	P	single-multicellular organism process	5.8e-09	1.1e-06
GO:0016070	P	RNA metabolic process	7.4e-09	1.3e-06
GO:0007275	P	multicellular organism development	9.1e-09	1.5e-06
GO:1901360	P	organic cyclic compound metabolic process	1.1e-08	1.7e-06
GO:0046483	P	heterocycle metabolic process	1.6e-08	2.4e-06
GO:0009644	P	response to high light intensity	1.8e-08	2.6e-06
GO:0032502	P	developmental process	2e-08	2.7e-06
GO:0044767	P	single-organism developmental process	3.5e-08	4.1e-06
GO:0006950	P	response to stress	3.2e-08	4.1e-06
GO:0032501	P	multicellular organismal process	3.2e-08	4.1e-06
GO:0010467	P	gene expression	3.5e-08	4.1e-06
GO:0048608	P	reproductive structure development	5.2e-08	5.6e-06
GO:0061458	P	reproductive system development	5.2e-08	5.6e-06
GO:0006807	P	nitrogen compound metabolic process	5.4e-08	5.7e-06
GO:1901700	P	response to oxygen-containing compound	6.1e-08	6.2e-06
GO:0008152	P	metabolic process	6.4e-08	6.3e-06
GO:0090304	P	nucleic acid metabolic process	8e-08	7.6e-06
GO:0048856	P	anatomical structure development	8.6e-08	7.9e-06
GO:0006979	P	response to oxidative stress	9.2e-08	8.2e-06
GO:0006139	P	nucleobase-containing compound metabolic process	9.7e-08	8.4e-06
GO:0000302	P	response to reactive oxygen species	2.8e-07	2.4e-05
GO:0048522	P	positive regulation of cellular process	6.1e-07	5.1e-05
GO:0034641	P	cellular nitrogen compound metabolic process	7.2e-07	5.8e-05
GO:0044764	P	multi-organism cellular process	7.5e-07	5.9e-05
GO:0048518	P	positive regulation of biological process	1e-06	8e-05
GO:0006457	P	protein folding	1.6e-06	0.00012
GO:0009642	P	response to light intensity	1.8e-06	0.00013
GO:0048731	P	system development	2.2e-06	0.00016
GO:0003006	P	developmental process involved in reproduction	2.5e-06	0.00018
GO:0071704	P	organic substance metabolic process	4.3e-06	0.00029
GO:0019222	P	regulation of metabolic process	5.8e-06	0.00039
GO:0044260	P	cellular macromolecule metabolic process	6.4e-06	0.00042
GO:0050789	P	regulation of biological process	7.3e-06	0.00047
GO:0006886	P	intracellular protein transport	1.1e-05	0.00066
GO:0009416	P	response to light stimulus	1.1e-05	0.00066
GO:0043170	P	macromolecule metabolic process	1.2e-05	0.00075
GO:0009790	P	embryo development	1.6e-05	0.00093
GO:0008380	P	RNA splicing	1.6e-05	0.00093
GO:0044238	P	primary metabolic process	1.9e-05	0.0011
GO:0001101	P	response to acid chemical	2e-05	0.0011
GO:0009314	P	response to radiation	2.1e-05	0.0012
GO:0022414	P	reproductive process	2.2e-05	0.0012
GO:0009873	P	ethylene-activated signaling pathway	2.2e-05	0.0012
GO:0000003	P	reproduction	2.4e-05	0.0013
GO:0044702	P	single organism reproductive process	2.5e-05	0.0013
GO:0010154	P	fruit development	2.5e-05	0.0013
GO:0009845	P	seed germination	2.6e-05	0.0013
GO:0072594	P	establishment of protein localization to organelle	3.2e-05	0.0016
GO:0044699	P	single-organism process	3.3e-05	0.0016
GO:0006413	P	translational initiation	3.4e-05	0.0016
GO:0000160	P	phosphorelay signal transduction system	3.8e-05	0.0018
GO:0006333	P	chromatin assembly or disassembly	4.5e-05	0.0021
GO:0009725	P	response to hormone	4.8e-05	0.0022
GO:0048316	P	seed development	6.1e-05	0.0026
GO:0090351	P	seedling development	6.3e-05	0.0026
GO:0072596	P	establishment of protein localization to chloroplast	6.3e-05	0.0026
GO:0045036	P	protein targeting to chloroplast	6.3e-05	0.0026
GO:0046907	P	intracellular transport	6.3e-05	0.0026
GO:0071369	P	cellular response to ethylene stimulus	6.2e-05	0.0026
GO:0060255	P	regulation of macromolecule metabolic process	6.4e-05	0.0026
GO:0090421	P	embryonic meristem initiation	6.4e-05	0.0026
GO:0043933	P	macromolecular complex subunit organization	6.9e-05	0.0028
GO:0072598	P	protein localization to chloroplast	7.2e-05	0.0028
GO:0006605	P	protein targeting	7.2e-05	0.0028
GO:0070727	P	cellular macromolecule localization	7.1e-05	0.0028
GO:0034613	P	cellular protein localization	8.1e-05	0.0031
GO:0031323	P	regulation of cellular metabolic process	9e-05	0.0034
GO:0051649	P	establishment of localization in cell	9.5e-05	0.0036
GO:0016032	P	viral process	9.6e-05	0.0036
GO:0009414	P	response to water deprivation	0.0001	0.0037
GO:0006082	P	organic acid metabolic process	0.0001	0.0037
GO:0065007	P	biological regulation	0.00011	0.0039
GO:0010033	P	response to organic substance	0.00012	0.0041
GO:0033365	P	protein localization to organelle	0.00012	0.0042
GO:0044248	P	cellular catabolic process	0.00012	0.0043
GO:0010468	P	regulation of gene expression	0.00013	0.0044
GO:0009415	P	response to water	0.00013	0.0044
GO:0009890	P	negative regulation of biosynthetic process	0.00015	0.0052
GO:0010286	P	heat acclimation	0.00019	0.0061
GO:0044743	P	intracellular protein transmembrane import	0.00019	0.0063
GO:0009719	P	response to endogenous stimulus	0.0002	0.0063
GO:0009793	P	embryo development ending in seed dormancy	0.0002	0.0064
GO:0010501	P	RNA secondary structure unwinding	0.0002	0.0064
GO:0006970	P	response to osmotic stress	0.00021	0.0067
GO:0043436	P	oxoacid metabolic process	0.00023	0.0071
GO:0051641	P	cellular localization	0.00024	0.0073
GO:0048519	P	negative regulation of biological process	0.00024	0.0074
GO:0006996	P	organelle organization	0.00026	0.0077
GO:0017038	P	protein import	0.00025	0.0077
GO:0009723	P	response to ethylene	0.00026	0.0078
GO:0010014	P	meristem initiation	0.00027	0.0078
GO:0009056	P	catabolic process	0.00027	0.0078
GO:0048507	P	meristem development	0.00027	0.0078
GO:0044403	P	symbiosis, encompassing mutualism through parasitism	0.0003	0.0086
GO:0065002	P	intracellular protein transmembrane transport	0.00031	0.0088
GO:0009651	P	response to salt stress	0.00031	0.0088
GO:0044419	P	interspecies interaction between organisms	0.00035	0.0097
GO:0071806	P	protein transmembrane transport	0.00036	0.01
GO:0006325	P	chromatin organization	0.00042	0.011
GO:0048532	P	anatomical structure arrangement	0.00042	0.011
GO:2000113	P	negative regulation of cellular macromolecule biosynthetic process	0.00044	0.012
GO:0042752	P	regulation of circadian rhythm	0.00045	0.012
GO:0048523	P	negative regulation of cellular process	0.00049	0.013
GO:0009889	P	regulation of biosynthetic process	0.00052	0.014
GO:1902582	P	single-organism intracellular transport	0.00058	0.015
GO:0010608	P	posttranscriptional regulation of gene expression	0.00068	0.017
GO:0031324	P	negative regulation of cellular metabolic process	0.00068	0.017
GO:0019752	P	carboxylic acid metabolic process	0.00069	0.018
GO:0010558	P	negative regulation of macromolecule biosynthetic process	0.0007	0.018
GO:0031326	P	regulation of cellular biosynthetic process	0.00071	0.018
GO:0090567	P	reproductive shoot system development	0.00075	0.018
GO:0034728	P	nucleosome organization	0.00077	0.019
GO:0050794	P	regulation of cellular process	0.00078	0.019
GO:1902580	P	single-organism cellular localization	0.00079	0.019
GO:0031325	P	positive regulation of cellular metabolic process	0.00078	0.019
GO:0009737	P	response to abscisic acid	0.00083	0.02
GO:0044265	P	cellular macromolecule catabolic process	0.00089	0.021
GO:2000112	P	regulation of cellular macromolecule biosynthetic process	0.0009	0.021
GO:0097305	P	response to alcohol	0.00092	0.021
GO:0048511	P	rhythmic process	0.00097	0.022
GO:0010556	P	regulation of macromolecule biosynthetic process	0.00098	0.022
GO:1901575	P	organic substance catabolic process	0.001	0.023
GO:0071310	P	cellular response to organic substance	0.0011	0.024
GO:0032446	P	protein modification by small protein conjugation	0.0011	0.024
GO:0031327	P	negative regulation of cellular biosynthetic process	0.0011	0.024
GO:0051172	P	negative regulation of nitrogen compound metabolic process	0.0011	0.025
GO:0080090	P	regulation of primary metabolic process	0.0011	0.025
GO:0009909	P	regulation of flower development	0.0012	0.025
GO:0009933	P	meristem structural organization	0.0012	0.025
GO:0051171	P	regulation of nitrogen compound metabolic process	0.0012	0.026
GO:0033993	P	response to lipid	0.0013	0.028
GO:0070887	P	cellular response to chemical stimulus	0.0013	0.028
GO:0000398	P	mRNA splicing, via spliceosome	0.0013	0.028
GO:0009908	P	flower development	0.0013	0.028
GO:0009892	P	negative regulation of metabolic process	0.0014	0.029
GO:0009755	P	hormone-mediated signaling pathway	0.0015	0.03
GO:0048580	P	regulation of post-embryonic development	0.0015	0.031
GO:0055114	P	oxidation-reduction process	0.0015	0.031
GO:0070647	P	protein modification by small protein conjugation or removal	0.0016	0.032
GO:0032870	P	cellular response to hormone stimulus	0.0018	0.037
GO:0009893	P	positive regulation of metabolic process	0.0018	0.037
GO:0055085	P	transmembrane transport	0.002	0.041
GO:0010029	P	regulation of seed germination	0.0021	0.042
GO:0050793	P	regulation of developmental process	0.0022	0.042
GO:0071495	P	cellular response to endogenous stimulus	0.0021	0.042
GO:0007623	P	circadian rhythm	0.0022	0.043
GO:0071840	P	cellular component organization or biogenesis	0.0022	0.043
GO:0010628	P	positive regulation of gene expression	0.0022	0.043
GO:0048367	P	shoot system development	0.0023	0.044
GO:0006351	P	transcription, DNA-templated	0.0024	0.044
GO:0016043	P	cellular component organization	0.0024	0.044
GO:0007389	P	pattern specification process	0.0024	0.044
GO:0097659	P	nucleic acid-templated transcription	0.0024	0.045
GO:0044763	P	single-organism cellular process	0.0025	0.045
GO:0000375	P	RNA splicing, via transesterification reactions	0.0025	0.046
GO:0032774	P	RNA biosynthetic process	0.0025	0.046
GO:0000377	P	RNA splicing, via transesterification reactions with bulged adenosine as nucleophile	0.0025	0.046
GO:0051179	P	localization	0.0026	0.046
GO:1900140	P	regulation of seedling development	0.0025	0.046
GO:0022618	P	ribonucleoprotein complex assembly	0.0025	0.046
GO:0044271	P	cellular nitrogen compound biosynthetic process	0.0027	0.047
GO:0071826	P	ribonucleoprotein complex subunit organization	0.0028	0.049

### Sheet: clusters 3-6
GO_acc	term_type	Term	pvalue	FDR
GO:0010035	P	response to inorganic substance	4.7e-18	7.7e-15
GO:0001101	P	response to acid chemical	1.1e-13	6.1e-11
GO:1901700	P	response to oxygen-containing compound	1.1e-13	6.1e-11
GO:0044710	P	single-organism metabolic process	4.6e-13	1.5e-10
GO:0009414	P	response to water deprivation	4.3e-13	1.5e-10
GO:0009415	P	response to water	6.8e-13	1.8e-10
GO:0042221	P	response to chemical	1.3e-12	3e-10
GO:0055114	P	oxidation-reduction process	8.1e-10	1.7e-07
GO:0009628	P	response to abiotic stimulus	1.1e-09	2.1e-07
GO:0010038	P	response to metal ion	1.4e-09	2.3e-07
GO:0044248	P	cellular catabolic process	1.6e-09	2.3e-07
GO:0009737	P	response to abscisic acid	8.5e-09	1.1e-06
GO:0097305	P	response to alcohol	9.9e-09	1.2e-06
GO:0006950	P	response to stress	2.3e-08	2.6e-06
GO:0046686	P	response to cadmium ion	2.4e-08	2.6e-06
GO:1901565	P	organonitrogen compound catabolic process	2.5e-08	2.6e-06
GO:0006979	P	response to oxidative stress	6e-08	5.7e-06
GO:0009266	P	response to temperature stimulus	8.9e-08	8e-06
GO:0044281	P	small molecule metabolic process	1.1e-07	9e-06
GO:0050896	P	response to stimulus	1.1e-07	9e-06
GO:0009409	P	response to cold	1.2e-07	9.3e-06
GO:0009056	P	catabolic process	1.6e-07	1.2e-05
GO:0044712	P	single-organism catabolic process	1.9e-07	1.3e-05
GO:0006082	P	organic acid metabolic process	3e-07	2e-05
GO:0033993	P	response to lipid	4.1e-07	2.7e-05
GO:0006970	P	response to osmotic stress	7.3e-07	4.6e-05
GO:0009719	P	response to endogenous stimulus	8.4e-07	5.1e-05
GO:0010033	P	response to organic substance	1.1e-06	6.3e-05
GO:0010876	P	lipid localization	1.4e-06	7.7e-05
GO:1901575	P	organic substance catabolic process	1.5e-06	7.9e-05
GO:0044699	P	single-organism process	2e-06	0.00011
GO:0009651	P	response to salt stress	2.1e-06	0.00011
GO:0043436	P	oxoacid metabolic process	2.5e-06	0.00012
GO:0015996	P	chlorophyll catabolic process	2.6e-06	0.00012
GO:0046149	P	pigment catabolic process	3.3e-06	0.00015
GO:0010154	P	fruit development	3.5e-06	0.00015
GO:0009725	P	response to hormone	3.4e-06	0.00015
GO:0048316	P	seed development	4.7e-06	0.0002
GO:0006787	P	porphyrin-containing compound catabolic process	6e-06	0.00024
GO:0033015	P	tetrapyrrole catabolic process	6e-06	0.00024
GO:0051187	P	cofactor catabolic process	6e-06	0.00024
GO:0051235	P	maintenance of location	7.1e-06	0.00028
GO:0019915	P	lipid storage	1e-05	0.00039
GO:0046700	P	heterocycle catabolic process	4.2e-05	0.0016
GO:0006790	P	sulfur compound metabolic process	4.4e-05	0.0016
GO:0044270	P	cellular nitrogen compound catabolic process	4.8e-05	0.0017
GO:0019748	P	secondary metabolic process	5e-05	0.0017
GO:0033036	P	macromolecule localization	8.1e-05	0.0028
GO:0019757	P	glycosinolate metabolic process	8.8e-05	0.0029
GO:0019760	P	glucosinolate metabolic process	8.8e-05	0.0029
GO:0010431	P	seed maturation	9.8e-05	0.0031
GO:1901361	P	organic cyclic compound catabolic process	0.00013	0.004
GO:0030163	P	protein catabolic process	0.00033	0.01
GO:0044550	P	secondary metabolite biosynthetic process	0.00038	0.011
GO:0006508	P	proteolysis	0.00038	0.011
GO:0019439	P	aromatic compound catabolic process	0.00054	0.016
GO:0006778	P	porphyrin-containing compound metabolic process	0.00056	0.016
GO:0033013	P	tetrapyrrole metabolic process	0.00058	0.016
GO:0046395	P	carboxylic acid catabolic process	0.00082	0.023
GO:0009064	P	glutamine family amino acid metabolic process	0.00093	0.025
GO:0061458	P	reproductive system development	0.001	0.028
GO:0048608	P	reproductive structure development	0.001	0.028
GO:1901607	P	alpha-amino acid biosynthetic process	0.0011	0.029
GO:0006972	P	hyperosmotic response	0.0012	0.03
GO:0044711	P	single-organism biosynthetic process	0.0013	0.034
GO:0016054	P	organic acid catabolic process	0.0017	0.041
GO:0000302	P	response to reactive oxygen species	0.0017	0.041
GO:0009611	P	response to wounding	0.0018	0.044
GO:0015994	P	chlorophyll metabolic process	0.002	0.047
GO:0044257	P	cellular protein catabolic process	0.002	0.047

### Sheet: cluster1ext
GO_acc	term_type	Term	pvalue	FDR
GO:0016071	P	mRNA metabolic process	3.1e-16	7.9e-13
GO:0006396	P	RNA processing	2.5e-15	3.3e-12
GO:0006397	P	mRNA processing	2.4e-14	2.1e-11
GO:0016070	P	RNA metabolic process	7.4e-13	4.8e-10
GO:0006139	P	nucleobase-containing compound metabolic process	1.8e-12	8e-10
GO:0006725	P	cellular aromatic compound metabolic process	1.9e-12	8e-10
GO:0046483	P	heterocycle metabolic process	3.6e-12	1.1e-09
GO:1901360	P	organic cyclic compound metabolic process	3.3e-12	1.1e-09
GO:0090304	P	nucleic acid metabolic process	3.7e-12	1.1e-09
GO:0009987	P	cellular process	3.1e-11	7.9e-09
GO:0010467	P	gene expression	3.4e-11	7.9e-09
GO:0006807	P	nitrogen compound metabolic process	1.3e-10	2.7e-08
GO:0009790	P	embryo development	7.7e-10	1.5e-07
GO:0034641	P	cellular nitrogen compound metabolic process	1.4e-09	2.6e-07
GO:0006413	P	translational initiation	1.7e-09	2.9e-07
GO:0032502	P	developmental process	1.8e-09	2.9e-07
GO:0044707	P	single-multicellular organism process	2.7e-09	4.1e-07
GO:0044237	P	cellular metabolic process	3.8e-09	5.5e-07
GO:0009791	P	post-embryonic development	4e-09	5.5e-07
GO:0044260	P	cellular macromolecule metabolic process	5.8e-09	6.9e-07
GO:0048608	P	reproductive structure development	5.6e-09	6.9e-07
GO:0061458	P	reproductive system development	5.6e-09	6.9e-07
GO:0044767	P	single-organism developmental process	6.1e-09	6.9e-07
GO:0007275	P	multicellular organism development	6.5e-09	7e-07
GO:0032501	P	multicellular organismal process	9.3e-09	9.6e-07
GO:0048856	P	anatomical structure development	1.7e-08	1.7e-06
GO:0043170	P	macromolecule metabolic process	2e-08	1.9e-06
GO:0006886	P	intracellular protein transport	3.5e-08	3.2e-06
GO:0072594	P	establishment of protein localization to organelle	7.9e-08	7.1e-06
GO:0071704	P	organic substance metabolic process	1.1e-07	9.8e-06
GO:0044702	P	single organism reproductive process	1.4e-07	1.1e-05
GO:0003006	P	developmental process involved in reproduction	1.6e-07	1.3e-05
GO:0046907	P	intracellular transport	1.7e-07	1.3e-05
GO:0044238	P	primary metabolic process	1.8e-07	1.4e-05
GO:0048731	P	system development	2.1e-07	1.5e-05
GO:0006605	P	protein targeting	2.1e-07	1.5e-05
GO:0050789	P	regulation of biological process	2.4e-07	1.7e-05
GO:0051649	P	establishment of localization in cell	2.8e-07	1.9e-05
GO:0019222	P	regulation of metabolic process	2.9e-07	1.9e-05
GO:0022414	P	reproductive process	3.3e-07	2.1e-05
GO:0000003	P	reproduction	3.6e-07	2.2e-05
GO:0048518	P	positive regulation of biological process	3.7e-07	2.2e-05
GO:0034613	P	cellular protein localization	3.6e-07	2.2e-05
GO:0044764	P	multi-organism cellular process	4e-07	2.3e-05
GO:0033365	P	protein localization to organelle	4e-07	2.3e-05
GO:0072596	P	establishment of protein localization to chloroplast	5e-07	2.7e-05
GO:0045036	P	protein targeting to chloroplast	5e-07	2.7e-05
GO:0006996	P	organelle organization	5.3e-07	2.9e-05
GO:0072598	P	protein localization to chloroplast	5.8e-07	3.1e-05
GO:0009793	P	embryo development ending in seed dormancy	8.2e-07	4.2e-05
GO:0008380	P	RNA splicing	8.4e-07	4.2e-05
GO:0008152	P	metabolic process	9.5e-07	4.7e-05
GO:0070727	P	cellular macromolecule localization	1e-06	5e-05
GO:0017038	P	protein import	1.9e-06	9.1e-05
GO:0051641	P	cellular localization	1.9e-06	9.1e-05
GO:0010154	P	fruit development	2.1e-06	9.6e-05
GO:0048316	P	seed development	2.6e-06	0.00012
GO:0060255	P	regulation of macromolecule metabolic process	3.4e-06	0.00015
GO:0010468	P	regulation of gene expression	4.2e-06	0.00018
GO:0022613	P	ribonucleoprotein complex biogenesis	4.4e-06	0.00019
GO:0071840	P	cellular component organization or biogenesis	8.4e-06	0.00036
GO:0065007	P	biological regulation	8.9e-06	0.00037
GO:0090421	P	embryonic meristem initiation	1e-05	0.00043
GO:0048522	P	positive regulation of cellular process	1.2e-05	0.00047
GO:0009873	P	ethylene-activated signaling pathway	1.2e-05	0.00049
GO:0043933	P	macromolecular complex subunit organization	1.7e-05	0.00065
GO:0044743	P	intracellular protein transmembrane import	1.8e-05	0.00068
GO:0009292	P	genetic transfer	2.1e-05	0.00079
GO:0009294	P	DNA mediated transformation	2.1e-05	0.00079
GO:0031323	P	regulation of cellular metabolic process	2.2e-05	0.00083
GO:0007389	P	pattern specification process	2.6e-05	0.00094
GO:1902582	P	single-organism intracellular transport	2.6e-05	0.00095
GO:0065002	P	intracellular protein transmembrane transport	2.9e-05	0.001
GO:0071369	P	cellular response to ethylene stimulus	3.2e-05	0.0011
GO:0050794	P	regulation of cellular process	3.3e-05	0.0011
GO:0010501	P	RNA secondary structure unwinding	3.4e-05	0.0011
GO:0071806	P	protein transmembrane transport	3.5e-05	0.0012
GO:1902580	P	single-organism cellular localization	3.7e-05	0.0012
GO:0048532	P	anatomical structure arrangement	4e-05	0.0013
GO:0022618	P	ribonucleoprotein complex assembly	4.2e-05	0.0014
GO:0010014	P	meristem initiation	4.5e-05	0.0014
GO:0071826	P	ribonucleoprotein complex subunit organization	4.8e-05	0.0015
GO:0042221	P	response to chemical	4.9e-05	0.0015
GO:0050896	P	response to stimulus	5.5e-05	0.0017
GO:0016043	P	cellular component organization	6e-05	0.0018
GO:0015031	P	protein transport	6.6e-05	0.002
GO:0000160	P	phosphorelay signal transduction system	6.8e-05	0.002
GO:0010608	P	posttranscriptional regulation of gene expression	7e-05	0.002
GO:0045184	P	establishment of protein localization	7.8e-05	0.0023
GO:2000113	P	negative regulation of cellular macromolecule biosynthetic process	0.0001	0.0029
GO:0051171	P	regulation of nitrogen compound metabolic process	0.00012	0.0034
GO:0048507	P	meristem development	0.00012	0.0034
GO:0090567	P	reproductive shoot system development	0.00015	0.0041
GO:0009933	P	meristem structural organization	0.00016	0.0043
GO:0010558	P	negative regulation of macromolecule biosynthetic process	0.00016	0.0044
GO:0044265	P	cellular macromolecule catabolic process	0.00017	0.0047
GO:0003002	P	regionalization	0.0002	0.0053
GO:2000112	P	regulation of cellular macromolecule biosynthetic process	0.0002	0.0053
GO:0008104	P	protein localization	0.00021	0.0056
GO:0010556	P	regulation of macromolecule biosynthetic process	0.00022	0.0057
GO:0080090	P	regulation of primary metabolic process	0.00024	0.006
GO:0009723	P	response to ethylene	0.00024	0.0061
GO:0031327	P	negative regulation of cellular biosynthetic process	0.00025	0.0062
GO:0051172	P	negative regulation of nitrogen compound metabolic process	0.00026	0.0063
GO:0009890	P	negative regulation of biosynthetic process	0.00028	0.007
GO:0031324	P	negative regulation of cellular metabolic process	0.0003	0.0074
GO:0040029	P	regulation of gene expression, epigenetic	0.00031	0.0075
GO:0006364	P	rRNA processing	0.00032	0.0076
GO:0034470	P	ncRNA processing	0.00032	0.0076
GO:0009908	P	flower development	0.00034	0.0079
GO:0016072	P	rRNA metabolic process	0.00036	0.0083
GO:0006325	P	chromatin organization	0.00037	0.0085
GO:0031326	P	regulation of cellular biosynthetic process	0.00039	0.0089
GO:0044802	P	single-organism membrane organization	0.00043	0.0098
GO:0010605	P	negative regulation of macromolecule metabolic process	0.00044	0.0098
GO:0010038	P	response to metal ion	0.00045	0.01
GO:0009889	P	regulation of biosynthetic process	0.00045	0.01
GO:0048364	P	root development	0.00046	0.01
GO:0022622	P	root system development	0.00048	0.01
GO:0048523	P	negative regulation of cellular process	0.00049	0.011
GO:0006401	P	RNA catabolic process	0.00049	0.011
GO:0034660	P	ncRNA metabolic process	0.00054	0.011
GO:0006351	P	transcription, DNA-templated	0.00054	0.011
GO:0009640	P	photomorphogenesis	0.00055	0.011
GO:0097659	P	nucleic acid-templated transcription	0.00055	0.011
GO:0032774	P	RNA biosynthetic process	0.00058	0.012
GO:0048367	P	shoot system development	0.0006	0.012
GO:0006457	P	protein folding	0.00061	0.012
GO:0000398	P	mRNA splicing, via spliceosome	0.00061	0.012
GO:0046686	P	response to cadmium ion	0.00063	0.013
GO:0009628	P	response to abiotic stimulus	0.00069	0.014
GO:0048519	P	negative regulation of biological process	0.00071	0.014
GO:0000956	P	nuclear-transcribed mRNA catabolic process	0.00076	0.015
GO:0006417	P	regulation of translation	0.00079	0.015
GO:0061024	P	membrane organization	0.00082	0.016
GO:0016032	P	viral process	0.00084	0.016
GO:0034248	P	regulation of cellular amide metabolic process	0.00085	0.016
GO:0010035	P	response to inorganic substance	0.00091	0.017
GO:0044271	P	cellular nitrogen compound biosynthetic process	0.00097	0.018
GO:0009892	P	negative regulation of metabolic process	0.00098	0.018
GO:1901575	P	organic substance catabolic process	0.00098	0.018
GO:0034654	P	nucleobase-containing compound biosynthetic process	0.001	0.018
GO:0010629	P	negative regulation of gene expression	0.001	0.018
GO:0000375	P	RNA splicing, via transesterification reactions	0.0011	0.02
GO:0000377	P	RNA splicing, via transesterification reactions with bulged adenosine as nucleophile	0.0011	0.02
GO:0065003	P	macromolecular complex assembly	0.0012	0.022
GO:0018130	P	heterocycle biosynthetic process	0.0012	0.022
GO:0006402	P	mRNA catabolic process	0.0013	0.022
GO:0019219	P	regulation of nucleobase-containing compound metabolic process	0.0014	0.023
GO:0010051	P	xylem and phloem pattern formation	0.0014	0.023
GO:0051094	P	positive regulation of developmental process	0.0014	0.024
GO:0044248	P	cellular catabolic process	0.0014	0.024
GO:0099402	P	plant organ development	0.0014	0.024
GO:0019438	P	aromatic compound biosynthetic process	0.0015	0.025
GO:0051252	P	regulation of RNA metabolic process	0.0016	0.026
GO:0044085	P	cellular component biogenesis	0.0016	0.026
GO:0044699	P	single-organism process	0.0016	0.026
GO:0009725	P	response to hormone	0.0016	0.026
GO:0043436	P	oxoacid metabolic process	0.0017	0.027
GO:0070647	P	protein modification by small protein conjugation or removal	0.0017	0.028
GO:0034645	P	cellular macromolecule biosynthetic process	0.0017	0.028
GO:0009909	P	regulation of flower development	0.0018	0.029
GO:0044403	P	symbiosis, encompassing mutualism through parasitism	0.0019	0.03
GO:0042254	P	ribosome biogenesis	0.002	0.031
GO:1901362	P	organic cyclic compound biosynthetic process	0.002	0.031
GO:0019752	P	carboxylic acid metabolic process	0.0021	0.032
GO:0044419	P	interspecies interaction between organisms	0.0021	0.033
GO:0006979	P	response to oxidative stress	0.0022	0.033
GO:0051179	P	localization	0.0021	0.033
GO:0033036	P	macromolecule localization	0.0022	0.034
GO:0050793	P	regulation of developmental process	0.0022	0.034
GO:0045934	P	negative regulation of nucleobase-containing compound metabolic process	0.0024	0.035
GO:0034655	P	nucleobase-containing compound catabolic process	0.0024	0.035
GO:0009059	P	macromolecule biosynthetic process	0.0024	0.035
GO:0032268	P	regulation of cellular protein metabolic process	0.0024	0.035
GO:0006950	P	response to stress	0.0024	0.035
GO:0006810	P	transport	0.0025	0.036
GO:0009888	P	tissue development	0.0026	0.037
GO:0051234	P	establishment of localization	0.0028	0.04
GO:0022607	P	cellular component assembly	0.003	0.043
GO:0034622	P	cellular macromolecular complex assembly	0.0032	0.046
GO:0009056	P	catabolic process	0.0032	0.046
GO:0045892	P	negative regulation of transcription, DNA-templated	0.0035	0.049
